# Vulnerability in the breadth evolution of an influenza broadly neutralizing antibody

**DOI:** 10.1101/2025.11.03.686356

**Authors:** Katrine E. Dailey, Yiquan Wang, Qi Wen Teo, Chaoyang Wang, Ruipeng Lei, Meixuan Tong, Lucia A. Rodriguez, Letianchu Wang, Nicholas C. Wu

**Author notes:** To whom correspondence may be addressed. (N.C.W.).

## Abstract

The highly conserved influenza hemagglutinin (HA) stem domain is a major target for broadly neutralizing antibodies (bnAbs). However, despite being discovered more than a decade ago, the IGHV1-69-encoded CR9114 remains the only HA stem bnAb that cross-reacts with both influenza A and B viruses. To investigate the constraints on the breadth evolution of CR9114, this study performs four deep mutational scanning experiments to compare the binding affinity landscapes of the germline and somatic CR9114 against H1 HA, H3 HA, and influenza B HA. Many mutations that minimally affect or even improve the H1 HA binding are detrimental for binding to H3 HA and BHA. We further reveal the prevalence of epistasis in IGHV1-69 HA stem bnAbs. Overall, our findings provide a mechanistic explanation for the scarcity of HA stem bnAbs with cross-reactivity against both influenza A and B viruses, and have important implications for developing broadly protective influenza vaccines.
