## Supplemental Table 2 for "Vulnerability in the breadth evolution of an influenza broadly neutralizing antibody"

### Sheet: Sheet1
Screen ID	Orientation	Cassette	AA_Position	Sequence (5' to 3')
Germline CR9114	F	Cassette1	1	CTT GCC GCC GCT CAA CCA GCA NNK GTA CAA CTG GTG CAG TCT GGG GCT GAG GTG AAG AAG
Germline CR9114	F	Cassette1	2	CTT GCC GCC GCT CAA CCA GCA CAA NNK CAG CTC GTG CAG TCT GGG GCT GAG GTG AAG AAG
Germline CR9114	F	Cassette1	3	CTT GCC GCC GCT CAA CCA GCA CAA GTG NNK CTG GTA CAG TCT GGG GCT GAG GTG AAG AAG
Germline CR9114	F	Cassette1	4	CTT GCC GCC GCT CAA CCA GCA CAG GTA CAG NNK GTA CAG TCT GGG GCT GAG GTG AAG AAG
Germline CR9114	F	Cassette1	5	CTT GCC GCC GCT CAA CCA GCA CAG GTG CAA CTC NNK CAG TCT GGG GCT GAG GTG AAG AAG
Germline CR9114	F	Cassette1	6	CTT GCC GCC GCT CAA CCA GCA CAA GTA CAA CTC GTA NNK TCT GGG GCT GAG GTG AAG AAG
Germline CR9114	F	Cassette1	7	CTT GCC GCC GCT CAA CCA GCA CAA GTA CAG CTG GTA CAA NNK GGG GCT GAG GTG AAG AAG
Germline CR9114	F	Cassette1	8	CTT GCC GCC GCT CAA CCA GCA CAA GTG CAA CTC GTG CAA TCT NNK GCT GAG GTG AAG AAG
Germline CR9114	F	Cassette2	1	GTG CAG CTG GTG CAG TCT GGG NNK GAA GTA AAG AAG CCT GGG TCC TCG GTG AAG GTC TCC
Germline CR9114	F	Cassette2	2	GTG CAG CTG GTG CAG TCT GGG GCA NNK GTG AAA AAG CCT GGG TCC TCG GTG AAG GTC TCC
Germline CR9114	F	Cassette2	3	GTG CAG CTG GTG CAG TCT GGG GCA GAG NNK AAG AAA CCT GGG TCC TCG GTG AAG GTC TCC
Germline CR9114	F	Cassette2	4	GTG CAG CTG GTG CAG TCT GGG GCT GAA GTG NNK AAA CCT GGG TCC TCG GTG AAG GTC TCC
Germline CR9114	F	Cassette2	5	GTG CAG CTG GTG CAG TCT GGG GCT GAG GTA AAA NNK CCT GGG TCC TCG GTG AAG GTC TCC
Germline CR9114	F	Cassette2	6	GTG CAG CTG GTG CAG TCT GGG GCA GAA GTA AAA AAA NNK GGG TCC TCG GTG AAG GTC TCC
Germline CR9114	F	Cassette2	7	GTG CAG CTG GTG CAG TCT GGG GCA GAG GTA AAG AAG CCG NNK TCC TCG GTG AAG GTC TCC
Germline CR9114	F	Cassette2	8	GTG CAG CTG GTG CAG TCT GGG GCA GAG GTG AAA AAA CCG GGG NNK TCG GTG AAG GTC TCC
Germline CR9114	F	Cassette3	1	GAG GTG AAG AAG CCT GGG TCC NNK GTA AAA GTC TCC TGC AAG GCT TCT GGA GGC ACC TTC
Germline CR9114	F	Cassette3	2	GAG GTG AAG AAG CCT GGG TCC TCT NNK AAG GTA TCC TGC AAG GCT TCT GGA GGC ACC TTC
Germline CR9114	F	Cassette3	3	GAG GTG AAG AAG CCT GGG TCC TCT GTG NNK GTC TCT TGC AAG GCT TCT GGA GGC ACC TTC
Germline CR9114	F	Cassette3	4	GAG GTG AAG AAG CCT GGG TCC TCG GTA AAG NNK TCT TGC AAG GCT TCT GGA GGC ACC TTC
Germline CR9114	F	Cassette3	5	GAG GTG AAG AAG CCT GGG TCC TCG GTG AAA GTA NNK TGC AAG GCT TCT GGA GGC ACC TTC
Germline CR9114	F	Cassette3	6	GAG GTG AAG AAG CCT GGG TCC TCT GTA AAA GTA TCT NNK AAG GCT TCT GGA GGC ACC TTC
Germline CR9114	F	Cassette3	7	GAG GTG AAG AAG CCT GGG TCC TCT GTA AAG GTC TCT TGT NNK GCT TCT GGA GGC ACC TTC
Germline CR9114	F	Cassette3	8	GAG GTG AAG AAG CCT GGG TCC TCT GTG AAG GTA TCT TGT AAG NNK TCT GGA GGC ACC TTC
Germline CR9114	F	Cassette4	1	GTG AAG GTC TCC TGC AAG GCT NNK GGT GGT ACC TTC AGC AGC TAT GCT ATC AGC TGG GTG
Germline CR9114	F	Cassette4	2	GTG AAG GTC TCC TGC AAG GCT TCG NNK GGC ACA TTC AGC AGC TAT GCT ATC AGC TGG GTG
Germline CR9114	F	Cassette4	3	GTG AAG GTC TCC TGC AAG GCT TCT GGT NNK ACA TTT AGC AGC TAT GCT ATC AGC TGG GTG
Germline CR9114	F	Cassette4	4	GTG AAG GTC TCC TGC AAG GCT TCG GGA GGT NNK TTT AGC AGC TAT GCT ATC AGC TGG GTG
Germline CR9114	F	Cassette4	5	GTG AAG GTC TCC TGC AAG GCT TCT GGT GGC ACC NNK AGT AGC TAT GCT ATC AGC TGG GTG
Germline CR9114	F	Cassette4	6	GTG AAG GTC TCC TGC AAG GCT TCT GGA GGT ACA TTC NNK AGC TAT GCT ATC AGC TGG GTG
Germline CR9114	F	Cassette4	7	GTG AAG GTC TCC TGC AAG GCT TCG GGT GGC ACC TTT AGC NNK TAT GCT ATC AGC TGG GTG
Germline CR9114	F	Cassette4	8	GTG AAG GTC TCC TGC AAG GCT TCT GGA GGT ACC TTT AGT AGC NNK GCT ATC AGC TGG GTG
Germline CR9114	F	Cassette5	1	GGA GGC ACC TTC AGC AGC TAT NNK ATA AGT TGG GTG CGA CAG GCC CCT GGA CAA GGG CTT
Germline CR9114	F	Cassette5	2	GGA GGC ACC TTC AGC AGC TAT GCA NNK AGC TGG GTA CGA CAG GCC CCT GGA CAA GGG CTT
Germline CR9114	F	Cassette5	3	GGA GGC ACC TTC AGC AGC TAT GCA ATC NNK TGG GTG CGC CAG GCC CCT GGA CAA GGG CTT
Germline CR9114	F	Cassette5	4	GGA GGC ACC TTC AGC AGC TAT GCT ATC AGT NNK GTA CGA CAG GCC CCT GGA CAA GGG CTT
Germline CR9114	F	Cassette5	5	GGA GGC ACC TTC AGC AGC TAT GCT ATA AGC TGG NNK CGC CAG GCC CCT GGA CAA GGG CTT
Germline CR9114	F	Cassette5	6	GGA GGC ACC TTC AGC AGC TAT GCA ATC AGT TGG GTA NNK CAA GCC CCT GGA CAA GGG CTT
Germline CR9114	F	Cassette5	7	GGA GGC ACC TTC AGC AGC TAT GCA ATC AGC TGG GTA CGC NNK GCA CCT GGA CAA GGG CTT
Germline CR9114	F	Cassette5	8	GGA GGC ACC TTC AGC AGC TAT GCA ATA AGT TGG GTA CGC CAG NNK CCT GGA CAA GGG CTT
Germline CR9114	F	Cassette6	1	ATC AGC TGG GTG CGA CAG GCC NNK GGT CAG GGG CTT GAG TGG ATG GGA GGG ATC ATC CCT
Germline CR9114	F	Cassette6	2	ATC AGC TGG GTG CGA CAG GCC CCG NNK CAA GGT CTT GAG TGG ATG GGA GGG ATC ATC CCT
Germline CR9114	F	Cassette6	3	ATC AGC TGG GTG CGA CAG GCC CCT GGT NNK GGT CTC GAG TGG ATG GGA GGG ATC ATC CCT
Germline CR9114	F	Cassette6	4	ATC AGC TGG GTG CGA CAG GCC CCG GGA CAG NNK CTC GAG TGG ATG GGA GGG ATC ATC CCT
Germline CR9114	F	Cassette6	5	ATC AGC TGG GTG CGA CAG GCC CCT GGT CAA GGG NNK GAA TGG ATG GGA GGG ATC ATC CCT
Germline CR9114	F	Cassette6	6	ATC AGC TGG GTG CGA CAG GCC CCT GGA CAG GGT CTT NNK TGG ATG GGA GGG ATC ATC CCT
Germline CR9114	F	Cassette6	7	ATC AGC TGG GTG CGA CAG GCC CCG GGT CAA GGG CTC GAG NNK ATG GGA GGG ATC ATC CCT
Germline CR9114	F	Cassette6	8	ATC AGC TGG GTG CGA CAG GCC CCT GGA CAA GGT CTC GAA TGG NNK GGA GGG ATC ATC CCT
Germline CR9114	F	Cassette7	1	GGA CAA GGG CTT GAG TGG ATG NNK GGT ATA ATC CCT ATC TTT GGT ACA GCA AAC TAC GCA
Germline CR9114	F	Cassette7	2	GGA CAA GGG CTT GAG TGG ATG GGT NNK ATC ATA CCT ATC TTT GGT ACA GCA AAC TAC GCA
Germline CR9114	F	Cassette7	3	GGA CAA GGG CTT GAG TGG ATG GGT GGG NNK ATC CCG ATC TTT GGT ACA GCA AAC TAC GCA
Germline CR9114	F	Cassette7	4	GGA CAA GGG CTT GAG TGG ATG GGA GGT ATC NNK CCG ATC TTT GGT ACA GCA AAC TAC GCA
Germline CR9114	F	Cassette7	5	GGA CAA GGG CTT GAG TGG ATG GGA GGG ATA ATA NNK ATC TTT GGT ACA GCA AAC TAC GCA
Germline CR9114	F	Cassette7	6	GGA CAA GGG CTT GAG TGG ATG GGT GGT ATA ATA CCG NNK TTT GGT ACA GCA AAC TAC GCA
Germline CR9114	F	Cassette7	7	GGA CAA GGG CTT GAG TGG ATG GGT GGT ATC ATC CCT ATA NNK GGT ACA GCA AAC TAC GCA
Germline CR9114	F	Cassette7	8	GGA CAA GGG CTT GAG TGG ATG GGT GGG ATC ATA CCG ATA TTT NNK ACA GCA AAC TAC GCA
Germline CR9114	F	Cassette8	1	GGG ATC ATC CCT ATC TTT GGT NNK GCC AAT TAC GCA CAG AAG TTC CAG GGC AGA GTC ACG
Germline CR9114	F	Cassette8	2	GGG ATC ATC CCT ATC TTT GGT ACC NNK AAC TAT GCA CAG AAG TTC CAG GGC AGA GTC ACG
Germline CR9114	F	Cassette8	3	GGG ATC ATC CCT ATC TTT GGT ACC GCA NNK TAC GCC CAG AAG TTC CAG GGC AGA GTC ACG
Germline CR9114	F	Cassette8	4	GGG ATC ATC CCT ATC TTT GGT ACA GCC AAC NNK GCC CAG AAG TTC CAG GGC AGA GTC ACG
Germline CR9114	F	Cassette8	5	GGG ATC ATC CCT ATC TTT GGT ACA GCA AAT TAT NNK CAG AAG TTC CAG GGC AGA GTC ACG
Germline CR9114	F	Cassette8	6	GGG ATC ATC CCT ATC TTT GGT ACC GCC AAT TAT GCC NNK AAG TTC CAG GGC AGA GTC ACG
Germline CR9114	F	Cassette8	7	GGG ATC ATC CCT ATC TTT GGT ACC GCA AAC TAT GCC CAA NNK TTC CAG GGC AGA GTC ACG
Germline CR9114	F	Cassette8	8	GGG ATC ATC CCT ATC TTT GGT ACC GCA AAC TAC GCA CAA AAG NNK CAG GGC AGA GTC ACG
Germline CR9114	F	Cassette9	1	GCA AAC TAC GCA CAG AAG TTC NNK GGT AGG GTC ACG ATT ACC GCG GAC AAA TCC ACG AGC
Germline CR9114	F	Cassette9	2	GCA AAC TAC GCA CAG AAG TTC CAA NNK AGA GTA ACG ATT ACC GCG GAC AAA TCC ACG AGC
Germline CR9114	F	Cassette9	3	GCA AAC TAC GCA CAG AAG TTC CAA GGC NNK GTC ACC ATT ACC GCG GAC AAA TCC ACG AGC
Germline CR9114	F	Cassette9	4	GCA AAC TAC GCA CAG AAG TTC CAG GGT AGA NNK ACC ATT ACC GCG GAC AAA TCC ACG AGC
Germline CR9114	F	Cassette9	5	GCA AAC TAC GCA CAG AAG TTC CAG GGC AGG GTA NNK ATT ACC GCG GAC AAA TCC ACG AGC
Germline CR9114	F	Cassette9	6	GCA AAC TAC GCA CAG AAG TTC CAA GGT AGG GTA ACC NNK ACC GCG GAC AAA TCC ACG AGC
Germline CR9114	F	Cassette9	7	GCA AAC TAC GCA CAG AAG TTC CAA GGT AGA GTC ACC ATC NNK GCG GAC AAA TCC ACG AGC
Germline CR9114	F	Cassette9	8	GCA AAC TAC GCA CAG AAG TTC CAA GGC AGG GTA ACG ATC ACC NNK GAC AAA TCC ACG AGC
Germline CR9114	F	Cassette10	1	GGC AGA GTC ACG ATT ACC GCG NNK AAG TCT ACG AGC ACA GCC TAC ATG GAG CTG AGC AGC
Germline CR9114	F	Cassette10	2	GGC AGA GTC ACG ATT ACC GCG GAT NNK TCC ACC AGC ACA GCC TAC ATG GAG CTG AGC AGC
Germline CR9114	F	Cassette10	3	GGC AGA GTC ACG ATT ACC GCG GAT AAA NNK ACG AGT ACA GCC TAC ATG GAG CTG AGC AGC
Germline CR9114	F	Cassette10	4	GGC AGA GTC ACG ATT ACC GCG GAC AAG TCC NNK AGT ACA GCC TAC ATG GAG CTG AGC AGC
Germline CR9114	F	Cassette10	5	GGC AGA GTC ACG ATT ACC GCG GAC AAA TCT ACC NNK ACA GCC TAC ATG GAG CTG AGC AGC
Germline CR9114	F	Cassette10	6	GGC AGA GTC ACG ATT ACC GCG GAT AAG TCT ACC AGT NNK GCC TAC ATG GAG CTG AGC AGC
Germline CR9114	F	Cassette10	7	GGC AGA GTC ACG ATT ACC GCG GAT AAG TCC ACG AGC ACC NNK TAC ATG GAG CTG AGC AGC
Germline CR9114	F	Cassette10	8	GGC AGA GTC ACG ATT ACC GCG GAT AAA TCT ACC AGC ACC GCC NNK ATG GAG CTG AGC AGC
Germline CR9114	F	Cassette11	1	AAA TCC ACG AGC ACA GCC TAC NNK GAA CTC AGC AGC CTG AGA TCT GAG GAC ACG GCC GTG
Germline CR9114	F	Cassette11	2	AAA TCC ACG AGC ACA GCC TAC ATG NNK CTC AGT AGT CTG AGA TCT GAG GAC ACG GCC GTG
Germline CR9114	F	Cassette11	3	AAA TCC ACG AGC ACA GCC TAC ATG GAG NNK AGC AGT CTC AGA TCT GAG GAC ACG GCC GTG
Germline CR9114	F	Cassette11	4	AAA TCC ACG AGC ACA GCC TAC ATG GAA CTG NNK AGC CTC AGA TCT GAG GAC ACG GCC GTG
Germline CR9114	F	Cassette11	5	AAA TCC ACG AGC ACA GCC TAC ATG GAG CTC AGC NNK CTG AGG TCT GAG GAC ACG GCC GTG
Germline CR9114	F	Cassette11	6	AAA TCC ACG AGC ACA GCC TAC ATG GAG CTG AGT AGC NNK AGG TCT GAG GAC ACG GCC GTG
Germline CR9114	F	Cassette11	7	AAA TCC ACG AGC ACA GCC TAC ATG GAA CTG AGC AGT CTG NNK TCT GAG GAC ACG GCC GTG
Germline CR9114	F	Cassette11	8	AAA TCC ACG AGC ACA GCC TAC ATG GAG CTC AGT AGC CTC AGA NNK GAG GAC ACG GCC GTG
Germline CR9114	F	Cassette12	1	GAG CTG AGC AGC CTG AGA TCT NNK GAT ACC GCC GTG TAT TAC TGT GCG AGG CAC GGG AAT
Germline CR9114	F	Cassette12	2	GAG CTG AGC AGC CTG AGA TCT GAA NNK ACG GCA GTG TAT TAC TGT GCG AGG CAC GGG AAT
Germline CR9114	F	Cassette12	3	GAG CTG AGC AGC CTG AGA TCT GAG GAT NNK GCA GTA TAT TAC TGT GCG AGG CAC GGG AAT
Germline CR9114	F	Cassette12	4	GAG CTG AGC AGC CTG AGA TCT GAA GAC ACC NNK GTA TAT TAC TGT GCG AGG CAC GGG AAT
Germline CR9114	F	Cassette12	5	GAG CTG AGC AGC CTG AGA TCT GAG GAT ACG GCC NNK TAC TAC TGT GCG AGG CAC GGG AAT
Germline CR9114	F	Cassette12	6	GAG CTG AGC AGC CTG AGA TCT GAG GAC ACC GCA GTG NNK TAC TGT GCG AGG CAC GGG AAT
Germline CR9114	F	Cassette12	7	GAG CTG AGC AGC CTG AGA TCT GAA GAT ACG GCC GTA TAT NNK TGT GCG AGG CAC GGG AAT
Germline CR9114	F	Cassette12	8	GAG CTG AGC AGC CTG AGA TCT GAG GAC ACC GCC GTA TAC TAC NNK GCG AGG CAC GGG AAT
Germline CR9114	F	Cassette13	1	GAC ACG GCC GTG TAT TAC TGT NNK AGA CAT GGG AAT TAC TAC TAC TAC TAC GGT ATG GAC
Germline CR9114	F	Cassette13	2	GAC ACG GCC GTG TAT TAC TGT GCA NNK CAC GGT AAT TAC TAC TAC TAC TAC GGT ATG GAC
Germline CR9114	F	Cassette13	3	GAC ACG GCC GTG TAT TAC TGT GCA AGG NNK GGG AAC TAC TAC TAC TAC TAC GGT ATG GAC
Germline CR9114	F	Cassette13	4	GAC ACG GCC GTG TAT TAC TGT GCG AGA CAC NNK AAC TAC TAC TAC TAC TAC GGT ATG GAC
Germline CR9114	F	Cassette13	5	GAC ACG GCC GTG TAT TAC TGT GCG AGG CAT GGT NNK TAC TAC TAC TAC TAC GGT ATG GAC
Germline CR9114	F	Cassette13	6	GAC ACG GCC GTG TAT TAC TGT GCA AGA CAT GGT AAC NNK TAC TAC TAC TAC GGT ATG GAC
Germline CR9114	F	Cassette13	7	GAC ACG GCC GTG TAT TAC TGT GCA AGG CAT GGT AAT TAT NNK TAC TAC TAC GGT ATG GAC
Germline CR9114	F	Cassette13	8	GAC ACG GCC GTG TAT TAC TGT GCA AGG CAC GGT AAC TAT TAC NNK TAC TAC GGT ATG GAC
Germline CR9114	F	Cassette14	1	AGG CAC GGG AAT TAC TAC TAC NNK TAT GGG ATG GAC GTC TGG GGC CAA GGG ACC ACG GTC
Germline CR9114	F	Cassette14	2	AGG CAC GGG AAT TAC TAC TAC TAT NNK GGT ATG GAT GTC TGG GGC CAA GGG ACC ACG GTC
Germline CR9114	F	Cassette14	3	AGG CAC GGG AAT TAC TAC TAC TAT TAC NNK ATG GAC GTA TGG GGC CAA GGG ACC ACG GTC
Germline CR9114	F	Cassette14	4	AGG CAC GGG AAT TAC TAC TAC TAC TAC GGG NNK GAT GTC TGG GGC CAA GGG ACC ACG GTC
Germline CR9114	F	Cassette14	5	AGG CAC GGG AAT TAC TAC TAC TAC TAT GGT ATG NNK GTA TGG GGC CAA GGG ACC ACG GTC
Germline CR9114	F	Cassette14	6	AGG CAC GGG AAT TAC TAC TAC TAT TAT GGT ATG GAC NNK TGG GGT CAA GGG ACC ACG GTC
Germline CR9114	F	Cassette14	7	AGG CAC GGG AAT TAC TAC TAC TAT TAT GGG ATG GAT GTA NNK GGC CAA GGG ACC ACG GTC
Germline CR9114	F	Cassette14	8	AGG CAC GGG AAT TAC TAC TAC TAT TAC GGG ATG GAC GTC TGG NNK CAA GGG ACC ACG GTC
Germline CR9114	F	Cassette15	1	TAC GGT ATG GAC GTC TGG GGC NNK GGT ACA ACG GTC ACC GTC TCC TCA GCT TCT ACT AAG
Germline CR9114	F	Cassette15	2	TAC GGT ATG GAC GTC TGG GGC CAG NNK ACC ACC GTC ACC GTC TCC TCA GCT TCT ACT AAG
Germline CR9114	F	Cassette15	3	TAC GGT ATG GAC GTC TGG GGC CAA GGT NNK ACC GTA ACC GTC TCC TCA GCT TCT ACT AAG
Germline CR9114	F	Cassette15	4	TAC GGT ATG GAC GTC TGG GGC CAG GGG ACA NNK GTA ACC GTC TCC TCA GCT TCT ACT AAG
Germline CR9114	F	Cassette15	5	TAC GGT ATG GAC GTC TGG GGC CAA GGT ACC ACG NNK ACA GTC TCC TCA GCT TCT ACT AAG
Germline CR9114	F	Cassette15	6	TAC GGT ATG GAC GTC TGG GGC CAA GGG ACA ACC GTC NNK GTC TCC TCA GCT TCT ACT AAG
Germline CR9114	F	Cassette15	7	TAC GGT ATG GAC GTC TGG GGC CAG GGT ACC ACG GTA ACC NNK TCC TCA GCT TCT ACT AAG
Germline CR9114	F	Cassette15	8	TAC GGT ATG GAC GTC TGG GGC CAA GGG ACC ACC GTA ACA GTC NNK TCA GCT TCT ACT AAG
Somatic CR9114	F	Cassette1	1	CTTGCCGCCGCTCAACCAGCANNKGTACAACTGGTCCAGAGCGGAGCAGAGGTGAAAAAG
Somatic CR9114	F	Cassette1	2	CTTGCCGCCGCTCAACCAGCACAANNKCAGCTCGTCCAGAGCGGAGCAGAGGTGAAAAAG
Somatic CR9114	F	Cassette1	3	CTTGCCGCCGCTCAACCAGCACAAGTGNNKCTGGTACAGAGCGGAGCAGAGGTGAAAAAG
Somatic CR9114	F	Cassette1	4	CTTGCCGCCGCTCAACCAGCACAGGTACAGNNKGTACAGAGCGGAGCAGAGGTGAAAAAG
Somatic CR9114	F	Cassette1	5	CTTGCCGCCGCTCAACCAGCACAGGTGCAACTCNNKCAGAGCGGAGCAGAGGTGAAAAAG
Somatic CR9114	F	Cassette1	6	CTTGCCGCCGCTCAACCAGCACAAGTACAACTCGTANNKAGCGGAGCAGAGGTGAAAAAG
Somatic CR9114	F	Cassette1	7	CTTGCCGCCGCTCAACCAGCACAAGTACAGCTGGTACAANNKGGAGCAGAGGTGAAAAAG
Somatic CR9114	F	Cassette1	8	CTTGCCGCCGCTCAACCAGCACAAGTGCAACTCGTCCAAAGCNNKGCAGAGGTGAAAAAG
Somatic CR9114	F	Cassette2	1	GTGCAGCTGGTCCAGAGCGGANNKGAAGTAAAAAAGCCCGGCAGTAGTGTCAAAGTCAGT
Somatic CR9114	F	Cassette2	2	GTGCAGCTGGTCCAGAGCGGAGCCNNKGTGAAGAAGCCCGGCAGTAGTGTCAAAGTCAGT
Somatic CR9114	F	Cassette2	3	GTGCAGCTGGTCCAGAGCGGAGCAGAGNNKAAGAAACCCGGCAGTAGTGTCAAAGTCAGT
Somatic CR9114	F	Cassette2	4	GTGCAGCTGGTCCAGAGCGGAGCAGAGGTANNKAAGCCTGGCAGTAGTGTCAAAGTCAGT
Somatic CR9114	F	Cassette2	5	GTGCAGCTGGTCCAGAGCGGAGCAGAAGTGAAGNNKCCTGGCAGTAGTGTCAAAGTCAGT
Somatic CR9114	F	Cassette2	6	GTGCAGCTGGTCCAGAGCGGAGCCGAGGTAAAAAAANNKGGCAGTAGTGTCAAAGTCAGT
Somatic CR9114	F	Cassette2	7	GTGCAGCTGGTCCAGAGCGGAGCAGAAGTGAAAAAACCCNNKAGTAGTGTCAAAGTCAGT
Somatic CR9114	F	Cassette2	8	GTGCAGCTGGTCCAGAGCGGAGCCGAAGTAAAGAAACCCGGCNNKAGTGTCAAAGTCAGT
Somatic CR9114	F	Cassette3	1	GAGGTGAAAAAGCCCGGCAGTNNKGTAAAGGTCAGTTGTAAAAGTAGCGGAGGAACATCA
Somatic CR9114	F	Cassette3	2	GAGGTGAAAAAGCCCGGCAGTAGCNNKAAAGTAAGTTGTAAAAGTAGCGGAGGAACATCA
Somatic CR9114	F	Cassette3	3	GAGGTGAAAAAGCCCGGCAGTAGCGTCNNKGTCAGCTGTAAAAGTAGCGGAGGAACATCA
Somatic CR9114	F	Cassette3	4	GAGGTGAAAAAGCCCGGCAGTAGTGTAAAANNKAGCTGTAAAAGTAGCGGAGGAACATCA
Somatic CR9114	F	Cassette3	5	GAGGTGAAAAAGCCCGGCAGTAGTGTCAAGGTANNKTGTAAAAGTAGCGGAGGAACATCA
Somatic CR9114	F	Cassette3	6	GAGGTGAAAAAGCCCGGCAGTAGCGTAAAGGTAAGCNNKAAAAGTAGCGGAGGAACATCA
Somatic CR9114	F	Cassette3	7	GAGGTGAAAAAGCCCGGCAGTAGCGTAAAAGTCAGCTGCNNKAGTAGCGGAGGAACATCA
Somatic CR9114	F	Cassette3	8	GAGGTGAAAAAGCCCGGCAGTAGCGTCAAGGTAAGTTGCAAANNKAGCGGAGGAACATCA
Somatic CR9114	F	Cassette4	1	GTCAAAGTCAGTTGTAAAAGTNNKGGTGGTACATCAAACAATTACGCAATCTCTTGGGTG
Somatic CR9114	F	Cassette4	2	GTCAAAGTCAGTTGTAAAAGTAGTNNKGGAACCTCAAACAATTACGCAATCTCTTGGGTG
Somatic CR9114	F	Cassette4	3	GTCAAAGTCAGTTGTAAAAGTAGCGGTNNKACCTCTAACAATTACGCAATCTCTTGGGTG
Somatic CR9114	F	Cassette4	4	GTCAAAGTCAGTTGTAAAAGTAGTGGAGGTNNKTCTAACAATTACGCAATCTCTTGGGTG
Somatic CR9114	F	Cassette4	5	GTCAAAGTCAGTTGTAAAAGTAGCGGTGGAACANNKAATAATTACGCAATCTCTTGGGTG
Somatic CR9114	F	Cassette4	6	GTCAAAGTCAGTTGTAAAAGTAGCGGAGGTACCTCANNKAATTACGCAATCTCTTGGGTG
Somatic CR9114	F	Cassette4	7	GTCAAAGTCAGTTGTAAAAGTAGTGGTGGAACATCTAACNNKTACGCAATCTCTTGGGTG
Somatic CR9114	F	Cassette4	8	GTCAAAGTCAGTTGTAAAAGTAGCGGAGGTACATCTAATAATNNKGCAATCTCTTGGGTG
Somatic CR9114	F	Cassette5	1	GGAGGAACATCAAACAATTACNNKATATCGTGGGTGCGGCAGGCACCAGGACAGGGCCTG
Somatic CR9114	F	Cassette5	2	GGAGGAACATCAAACAATTACGCCNNKTCTTGGGTACGGCAGGCACCAGGACAGGGCCTG
Somatic CR9114	F	Cassette5	3	GGAGGAACATCAAACAATTACGCAATCNNKTGGGTACGACAGGCACCAGGACAGGGCCTG
Somatic CR9114	F	Cassette5	4	GGAGGAACATCAAACAATTACGCAATATCTNNKGTGCGACAGGCACCAGGACAGGGCCTG
Somatic CR9114	F	Cassette5	5	GGAGGAACATCAAACAATTACGCAATCTCGTGGNNKCGGCAAGCACCAGGACAGGGCCTG
Somatic CR9114	F	Cassette5	6	GGAGGAACATCAAACAATTACGCAATATCTTGGGTANNKCAAGCACCAGGACAGGGCCTG
Somatic CR9114	F	Cassette5	7	GGAGGAACATCAAACAATTACGCCATCTCTTGGGTGCGANNKGCACCAGGACAGGGCCTG
Somatic CR9114	F	Cassette5	8	GGAGGAACATCAAACAATTACGCCATATCGTGGGTACGACAGNNKCCAGGACAGGGCCTG
Somatic CR9114	F	Cassette6	1	ATCTCTTGGGTGCGGCAGGCANNKGGTCAAGGCCTGGACTGGATGGGCGGGATCTCTCCT
Somatic CR9114	F	Cassette6	2	ATCTCTTGGGTGCGGCAGGCACCTNNKCAGGGTCTGGACTGGATGGGCGGGATCTCTCCT
Somatic CR9114	F	Cassette6	3	ATCTCTTGGGTGCGGCAGGCACCTGGANNKGGCCTCGACTGGATGGGCGGGATCTCTCCT
Somatic CR9114	F	Cassette6	4	ATCTCTTGGGTGCGGCAGGCACCAGGTCAGNNKCTCGACTGGATGGGCGGGATCTCTCCT
Somatic CR9114	F	Cassette6	5	ATCTCTTGGGTGCGGCAGGCACCAGGACAAGGTNNKGACTGGATGGGCGGGATCTCTCCT
Somatic CR9114	F	Cassette6	6	ATCTCTTGGGTGCGGCAGGCACCTGGTCAAGGTCTCNNKTGGATGGGCGGGATCTCTCCT
Somatic CR9114	F	Cassette6	7	ATCTCTTGGGTGCGGCAGGCACCTGGTCAGGGCCTCGATNNKATGGGCGGGATCTCTCCT
Somatic CR9114	F	Cassette6	8	ATCTCTTGGGTGCGGCAGGCACCTGGACAAGGTCTGGATTGGNNKGGCGGGATCTCTCCT
Somatic CR9114	F	Cassette7	1	GGACAGGGCCTGGACTGGATGNNKGGTATATCTCCTATTTTCGGGAGTACAGCCTACGCT
Somatic CR9114	F	Cassette7	2	GGACAGGGCCTGGACTGGATGGGTNNKATCTCGCCTATTTTCGGGAGTACAGCCTACGCT
Somatic CR9114	F	Cassette7	3	GGACAGGGCCTGGACTGGATGGGTGGGNNKTCTCCGATTTTCGGGAGTACAGCCTACGCT
Somatic CR9114	F	Cassette7	4	GGACAGGGCCTGGACTGGATGGGCGGTATCNNKCCGATTTTCGGGAGTACAGCCTACGCT
Somatic CR9114	F	Cassette7	5	GGACAGGGCCTGGACTGGATGGGCGGGATATCGNNKATTTTCGGGAGTACAGCCTACGCT
Somatic CR9114	F	Cassette7	6	GGACAGGGCCTGGACTGGATGGGTGGTATATCGCCGNNKTTCGGGAGTACAGCCTACGCT
Somatic CR9114	F	Cassette7	7	GGACAGGGCCTGGACTGGATGGGTGGTATCTCTCCTATCNNKGGGAGTACAGCCTACGCT
Somatic CR9114	F	Cassette7	8	GGACAGGGCCTGGACTGGATGGGTGGGATCTCGCCGATCTTCNNKAGTACAGCCTACGCT
Somatic CR9114	F	Cassette8	1	GGGATCTCTCCTATTTTCGGGNNKACCGCATACGCTCAGAAGTTTCAGGGCAGAGTGACT
Somatic CR9114	F	Cassette8	2	GGGATCTCTCCTATTTTCGGGAGCNNKGCCTATGCTCAGAAGTTTCAGGGCAGAGTGACT
Somatic CR9114	F	Cassette8	3	GGGATCTCTCCTATTTTCGGGAGCACANNKTACGCACAGAAGTTTCAGGGCAGAGTGACT
Somatic CR9114	F	Cassette8	4	GGGATCTCTCCTATTTTCGGGAGTACCGCCNNKGCACAGAAGTTTCAGGGCAGAGTGACT
Somatic CR9114	F	Cassette8	5	GGGATCTCTCCTATTTTCGGGAGTACAGCATATNNKCAGAAGTTTCAGGGCAGAGTGACT
Somatic CR9114	F	Cassette8	6	GGGATCTCTCCTATTTTCGGGAGCACCGCATATGCANNKAAGTTTCAGGGCAGAGTGACT
Somatic CR9114	F	Cassette8	7	GGGATCTCTCCTATTTTCGGGAGCACCGCCTACGCACAANNKTTTCAGGGCAGAGTGACT
Somatic CR9114	F	Cassette8	8	GGGATCTCTCCTATTTTCGGGAGCACAGCATATGCTCAAAAGNNKCAGGGCAGAGTGACT
Somatic CR9114	F	Cassette9	1	ACAGCCTACGCTCAGAAGTTTNNKGGTAGGGTGACTATCTCAGCTGACATTTTCAGCAAC
Somatic CR9114	F	Cassette9	2	ACAGCCTACGCTCAGAAGTTTCAANNKAGAGTAACTATCTCAGCTGACATTTTCAGCAAC
Somatic CR9114	F	Cassette9	3	ACAGCCTACGCTCAGAAGTTTCAAGGCNNKGTGACCATCTCAGCTGACATTTTCAGCAAC
Somatic CR9114	F	Cassette9	4	ACAGCCTACGCTCAGAAGTTTCAGGGTAGANNKACCATCTCAGCTGACATTTTCAGCAAC
Somatic CR9114	F	Cassette9	5	ACAGCCTACGCTCAGAAGTTTCAGGGCAGGGTANNKATCTCAGCTGACATTTTCAGCAAC
Somatic CR9114	F	Cassette9	6	ACAGCCTACGCTCAGAAGTTTCAAGGTAGGGTAACCNNKTCAGCTGACATTTTCAGCAAC
Somatic CR9114	F	Cassette9	7	ACAGCCTACGCTCAGAAGTTTCAAGGTAGAGTGACCATANNKGCTGACATTTTCAGCAAC
Somatic CR9114	F	Cassette9	8	ACAGCCTACGCTCAGAAGTTTCAAGGCAGGGTAACTATATCANNKGACATTTTCAGCAAC
Somatic CR9114	F	Cassette10	1	GGCAGAGTGACTATCTCAGCTNNKATCTTTAGCAACACCGCATATATGGAGCTGAATAGC
Somatic CR9114	F	Cassette10	2	GGCAGAGTGACTATCTCAGCTGATNNKTTCAGTAACACCGCATATATGGAGCTGAATAGC
Somatic CR9114	F	Cassette10	3	GGCAGAGTGACTATCTCAGCTGATATTNNKAGCAATACCGCATATATGGAGCTGAATAGC
Somatic CR9114	F	Cassette10	4	GGCAGAGTGACTATCTCAGCTGACATCTTCNNKAATACCGCATATATGGAGCTGAATAGC
Somatic CR9114	F	Cassette10	5	GGCAGAGTGACTATCTCAGCTGACATTTTTAGTNNKACCGCATATATGGAGCTGAATAGC
Somatic CR9114	F	Cassette10	6	GGCAGAGTGACTATCTCAGCTGATATCTTTAGTAATNNKGCATATATGGAGCTGAATAGC
Somatic CR9114	F	Cassette10	7	GGCAGAGTGACTATCTCAGCTGATATCTTCAGCAACACANNKTATATGGAGCTGAATAGC
Somatic CR9114	F	Cassette10	8	GGCAGAGTGACTATCTCAGCTGATATTTTTAGCAACACAGCANNKATGGAGCTGAATAGC
Somatic CR9114	F	Cassette11	1	ATTTTCAGCAACACCGCATATNNKGAACTCAATAGCCTGACCTCCGAAGATACAGCCGTC
Somatic CR9114	F	Cassette11	2	ATTTTCAGCAACACCGCATATATGNNKCTCAACAGTCTGACCTCCGAAGATACAGCCGTC
Somatic CR9114	F	Cassette11	3	ATTTTCAGCAACACCGCATATATGGAGNNKAACAGCCTCACCTCCGAAGATACAGCCGTC
Somatic CR9114	F	Cassette11	4	ATTTTCAGCAACACCGCATATATGGAACTGNNKAGTCTCACCTCCGAAGATACAGCCGTC
Somatic CR9114	F	Cassette11	5	ATTTTCAGCAACACCGCATATATGGAGCTCAATNNKCTCACATCCGAAGATACAGCCGTC
Somatic CR9114	F	Cassette11	6	ATTTTCAGCAACACCGCATATATGGAGCTGAACAGTNNKACATCCGAAGATACAGCCGTC
Somatic CR9114	F	Cassette11	7	ATTTTCAGCAACACCGCATATATGGAACTGAACAGCCTGNNKTCCGAAGATACAGCCGTC
Somatic CR9114	F	Cassette11	8	ATTTTCAGCAACACCGCATATATGGAGCTCAACAGCCTGACANNKGAAGATACAGCCGTC
Somatic CR9114	F	Cassette12	1	GAGCTGAATAGCCTGACCTCCNNKGACACCGCCGTCTACTTTTGTGCTCGCCACGGAAAC
Somatic CR9114	F	Cassette12	2	GAGCTGAATAGCCTGACCTCCGAGNNKACAGCAGTCTACTTTTGTGCTCGCCACGGAAAC
Somatic CR9114	F	Cassette12	3	GAGCTGAATAGCCTGACCTCCGAGGATNNKGCCGTATACTTTTGTGCTCGCCACGGAAAC
Somatic CR9114	F	Cassette12	4	GAGCTGAATAGCCTGACCTCCGAAGACACANNKGTATACTTTTGTGCTCGCCACGGAAAC
Somatic CR9114	F	Cassette12	5	GAGCTGAATAGCCTGACCTCCGAAGATACCGCANNKTACTTTTGTGCTCGCCACGGAAAC
Somatic CR9114	F	Cassette12	6	GAGCTGAATAGCCTGACCTCCGAGGACACCGCAGTANNKTTTTGTGCTCGCCACGGAAAC
Somatic CR9114	F	Cassette12	7	GAGCTGAATAGCCTGACCTCCGAGGATACCGCAGTCTATNNKTGTGCTCGCCACGGAAAC
Somatic CR9114	F	Cassette12	8	GAGCTGAATAGCCTGACCTCCGAGGATACAGCAGTATATTTTNNKGCTCGCCACGGAAAC
Somatic CR9114	F	Cassette13	1	GATACAGCCGTCTACTTTTGTNNKCGACATGGAAACTATTATTACTACTCTGGGATGGAT
Somatic CR9114	F	Cassette13	2	GATACAGCCGTCTACTTTTGTGCANNKCACGGTAACTATTATTACTACTCTGGGATGGAT
Somatic CR9114	F	Cassette13	3	GATACAGCCGTCTACTTTTGTGCACGCNNKGGAAATTATTATTACTACTCTGGGATGGAT
Somatic CR9114	F	Cassette13	4	GATACAGCCGTCTACTTTTGTGCTCGACACNNKAATTATTATTACTACTCTGGGATGGAT
Somatic CR9114	F	Cassette13	5	GATACAGCCGTCTACTTTTGTGCTCGCCATGGTNNKTATTATTACTACTCTGGGATGGAT
Somatic CR9114	F	Cassette13	6	GATACAGCCGTCTACTTTTGTGCACGACATGGTAATNNKTATTACTACTCTGGGATGGAT
Somatic CR9114	F	Cassette13	7	GATACAGCCGTCTACTTTTGTGCACGACACGGAAACTACNNKTACTACTCTGGGATGGAT
Somatic CR9114	F	Cassette13	8	GATACAGCCGTCTACTTTTGTGCACGCCATGGTAACTACTATNNKTACTCTGGGATGGAT
Somatic CR9114	F	Cassette14	1	CGCCACGGAAACTATTATTACNNKTCGGGTATGGATGTCTGGGGGCAGGGAACAACCGTC
Somatic CR9114	F	Cassette14	2	CGCCACGGAAACTATTATTACTATNNKGGTATGGACGTCTGGGGGCAGGGAACAACCGTC
Somatic CR9114	F	Cassette14	3	CGCCACGGAAACTATTATTACTACTCGNNKATGGACGTCTGGGGGCAGGGAACAACCGTC
Somatic CR9114	F	Cassette14	4	CGCCACGGAAACTATTATTACTATTCGGGGNNKGATGTCTGGGGGCAGGGAACAACCGTC
Somatic CR9114	F	Cassette14	5	CGCCACGGAAACTATTATTACTATTCTGGTATGNNKGTATGGGGGCAGGGAACAACCGTC
Somatic CR9114	F	Cassette14	6	CGCCACGGAAACTATTATTACTATTCTGGGATGGACNNKTGGGGGCAGGGAACAACCGTC
Somatic CR9114	F	Cassette14	7	CGCCACGGAAACTATTATTACTATTCTGGTATGGATGTCNNKGGGCAGGGAACAACCGTC
Somatic CR9114	F	Cassette14	8	CGCCACGGAAACTATTATTACTATTCGGGGATGGACGTCTGGNNKCAGGGAACAACCGTC
Somatic CR9114	F	Cassette15	1	TCTGGGATGGATGTCTGGGGGNNKGGTACCACCGTCACTGTCTCTAGTGCTTCTACTAAG
Somatic CR9114	F	Cassette15	2	TCTGGGATGGATGTCTGGGGGCAANNKACAACAGTCACTGTCTCTAGTGCTTCTACTAAG
Somatic CR9114	F	Cassette15	3	TCTGGGATGGATGTCTGGGGGCAAGGANNKACCGTAACTGTCTCTAGTGCTTCTACTAAG
Somatic CR9114	F	Cassette15	4	TCTGGGATGGATGTCTGGGGGCAGGGTACANNKGTAACTGTCTCTAGTGCTTCTACTAAG
Somatic CR9114	F	Cassette15	5	TCTGGGATGGATGTCTGGGGGCAGGGAACCACANNKACTGTCTCTAGTGCTTCTACTAAG
Somatic CR9114	F	Cassette15	6	TCTGGGATGGATGTCTGGGGGCAAGGTACCACAGTANNKGTCTCTAGTGCTTCTACTAAG
Somatic CR9114	F	Cassette15	7	TCTGGGATGGATGTCTGGGGGCAAGGTACAACCGTAACCNNKTCTAGTGCTTCTACTAAG
Somatic CR9114	F	Cassette15	8	TCTGGGATGGATGTCTGGGGGCAAGGAACCACCGTCACCGTCNNKAGTGCTTCTACTAAG
