## Supplemental Table 3 for "Vulnerability in the breadth evolution of an influenza broadly neutralizing antibody"

### Sheet: Sheet1
Screen ID	Orientation	Cassette	Sequence (5' to 3')
Germline CR9114	R	Cassette1	TGC TGG TTG AGC GGC GGC AAG
Germline CR9114	R	Cassette2	CCC AGA CTG CAC CAG CTG CAC
Germline CR9114	R	Cassette3	GGA CCC AGG CTT CTT CAC CTC
Germline CR9114	R	Cassette4	AGC CTT GCA GGA GAC CTT CAC
Germline CR9114	R	Cassette5	ATA GCT GCT GAA GGT GCC TCC
Germline CR9114	R	Cassette6	GGC CTG TCG CAC CCA GCT GAT
Germline CR9114	R	Cassette7	CAT CCA CTC AAG CCC TTG TCC
Germline CR9114	R	Cassette8	ACC AAA GAT AGG GAT GAT CCC
Germline CR9114	R	Cassette9	GAA CTT CTG TGC GTA GTT TGC
Germline CR9114	R	Cassette10	CGC GGT AAT CGT GAC TCT GCC
Germline CR9114	R	Cassette11	GTA GGC TGT GCT CGT GGA TTT
Germline CR9114	R	Cassette12	AGA TCT CAG GCT GCT CAG CTC
Germline CR9114	R	Cassette13	ACA GTA ATA CAC GGC CGT GTC
Germline CR9114	R	Cassette14	GTA GTA GTA ATT CCC GTG CCT
Germline CR9114	R	Cassette15	GCC CCA GAC GTC CAT ACC GTA
Somatic CR9114	R	Cassette1	CTTGCCGCCGCTCAACCAGCA
Somatic CR9114	R	Cassette2	GTGCAGCTGGTCCAGAGCGGA
Somatic CR9114	R	Cassette3	GAGGTGAAAAAGCCCGGCAGT
Somatic CR9114	R	Cassette4	GTCAAAGTCAGTTGTAAAAGT
Somatic CR9114	R	Cassette5	GGAGGAACATCAAACAATTAC
Somatic CR9114	R	Cassette6	ATCTCTTGGGTGCGGCAGGCA
Somatic CR9114	R	Cassette7	GGACAGGGCCTGGACTGGATG
Somatic CR9114	R	Cassette8	GGGATCTCTCCTATTTTCGGG
Somatic CR9114	R	Cassette9	ACAGCCTACGCTCAGAAGTTT
Somatic CR9114	R	Cassette10	GGCAGAGTGACTATCTCAGCT
Somatic CR9114	R	Cassette11	ATTTTCAGCAACACCGCATAT
Somatic CR9114	R	Cassette12	GAGCTGAATAGCCTGACCTCC
Somatic CR9114	R	Cassette13	GATACAGCCGTCTACTTTTGT
Somatic CR9114	R	Cassette14	CGCCACGGAAACTATTATTAC
Somatic CR9114	R	Cassette15	TCTGGGATGGATGTCTGGGGG
